# PTF-Vāc: An explainable and generative deep co-learning encoders-decoders system for *ab-initio* discovery of plant transcription factor binding sites

**DOI:** 10.1101/2024.01.28.577608

**Authors:** Sagar Gupta, Jyoti, Umesh Bhati, Veerbhan Kesarwani, Akanksha Sharma, Ravi Shankar

**Affiliations:** Studio of Computational Biology & Bioinformatics, The Himalayan Centre for High-throughput Computational Biology, (HiCHiCoB, A BIC supported by DBT, India), Biotechnology Division, CSIR-Institute of Himalayan Bioresource Technology (CSIR-IHBT), Palampur (HP), 176061, India; Academy of Scientific and Innovative Research (AcSIR), Ghaziabad, Uttar Pradesh-201002

**Keywords:** Transcription factor, Transcriptional regulation, Deep Learning, DenseNet, Transformers, Encoder-Decoder

## Abstract

Discovery of transcription factors (TFs) binding sites (TFBS) and their motifs in plants pose significant challenges due to high cross-species variability. The interaction between TFs and their binding sites is highly specific and context dependent. Most of the existing TFBS finding tools are not accurate enough to discover these binding sites in plants. They fail to capture the cross-species variability, interdependence between TF structure and its TFBS, and context specificity of binding. Since they are coupled to predefined TF specific model/matrix, they are highly vulnerable towards the volume and quality of data provided to build the motifs. All these software make a presumption that the user input would be specific to any particular TF which renders them of very limited use for practical applications like genomic annotations of newly sequenced species. Here, we report an explainable Deep Encoders-Decoders generative system, PTF-Vāc, founded on a universal model of deep co-learning on variability in binding sites and TF structure, PTFSpot, making it completely free from the bottlenecks mentioned above. It has successfully decoupled the process of TFBS discovery from the prior step of motif finding and requirement of TF specific motif models. Due to the universal model for TF:DNA interactions as its guide, it can discover the binding motifs in total independence from data volume, species and TF specific models. In a comprehensive benchmarking study across a huge volume of experimental data, it has outperformed most advanced motif finding deep learning (DL) algorithms. With this all, PTF-Vāc brings a completely new chapter in *ab-initio* TFBS discovery through generative AI.

**Short Summary:** The discovery of transcription factor binding sites (TFBS) in plants is challenging due to high variability across species and context-specific interactions. Traditional tools rely on predefined models and often fail in their cross-species applications. PTF-Vāc has implemented generative a universal deep-learning model that decouples TFBS discovery from predefined motifs, enabling accurate, species-independent TFBS/motif identification while outperforming existing methods by huge leads.
