## Supplemental Table 1 for "PTF-Vāc: An explainable and generative deep co-learning encoders-decoders system for *ab-initio* discovery of plant transcription factor binding sites"

### Sheet: Sheet 1
Abylation analysis
S.No.	Word Representations	Accuracy
1	Two	32.5626
2	Three	46.1005
3	Four	59.5134
4	Five	76.4919
5	Six	80.2045
6	Seven	83.7747
7	Five + Six	89.9798
8	Six + Seven	91.7714
9	Five + Six + Seven	92.7608

### Sheet: Sheet 2
Transcription Factors	Reported motif	Positive data samples
ABF2	[CA][AC][TC][GA]ACACGTG[TG][TA]	1816
ABI5	[TC]GACACGTG[GT]	2857
ANAC046	ACACGC[AC]A	3864
ANAC055	ACACGTAA	3056
ANAC058	[AG]CACGCAA	4000
ANAC083	[AT]TACGCAAC[CA]	3023
ANAC092	[TA][AC]ACA[CA]G[CA]CA[CA][AC]	2188
ATHB15	TAAT[TG]ATT	1998
ATHB6	[GT]CAAT[AC]AT[TG]	2973
ATHB7	[TC]CAATCATT[GA]	3509
BIM2	[GC][GT]CACGTG[CA][CG]	7248
BZIP68	[CT][CG]ACGTGG[CA]	5240
CDF3	[AG]AAAAG[TC][GA][CA]	3278
CRF4	GCGCCGCC	1439
ERF105	TGCCGGCG	5322
ERF11	[GC][CA]GCCG[CT][CA][AT][TA]	1473
ERF13	[CG]GCCGCC[AG]	3764
ERF4	CCGCCGCC	3290
ERF7	[CA]GCCG[CT]C[AG][TA][TA]	6124
ERF8	CGCCG[CT]C[AT][TA][TA]	3837
GATA11	TAGATCTG	1420
GATA15	[TC][AG][TC]GATC[AG][GA]	988
MYB55	ACCTACCG	2682
RAP2_10	GCGCCGCC	3703
WRKY15	[AG][GA]GTCAAC[GC][CG]	2737
WRKY18	[AC][TC]GGTCAA[CG][GC]	6242
WRKY25	CGGTCAAC	2862
WRKY30	[GA]GTCAAC[GC][CG][TG]	1883
WRKY45	CGTTGACC	4658
WRKY75	[AC]AGTCAAC	7602
ARR1	[ACGT][ACGT][AC][AG][AGT]ATCT[ACGT]	30467
FHY3	[ACGT][ACGT]CACGCGCT[ACGT][ACGT]	1153
LEC2	[ACGT][ACGT]CATGC[AG][ACT][ACT]T	31308
LHY	[CT]ATTGACCG[CG]CGGTCAAT[AG]	1682
KAN1	[AGT][ACGT][AT]TATTC	12642
GLYMA.08G357600	[ACGT][ACGT]ATGCATGCA[ACGT][ACGT][ACGT]	72317

### Sheet: Sheet 3
	Experimental validated			PTF-Vāc				Binomial Test
TF	Data coverage (%)	Motif	TF	Data coverage (%)	Motif	Similarity with reproted motif (%)	TOMTOM p-value	PTF-Vāc	Experiment
ABF2	97.3018	[CA][AC][TC][GA]ACACGTG[TG][TA]	ABF2	99.7797	[CT]CACGTG[GT]	87.5	6.14e-07	<2.2e-16	1.51455e-72
ABI5	97.2948	[TC]GACACGTG[GT]	ABI5	99.0971	G[TA]CACGTG	87.5	1.24e-07	<2.2e-16	<2.2e-16
ANAC046	93.8147	ACACGC[AC]A	ANAC046	93.8147	ACACGC[AC]A	100	4.66e-10	2.06736e-146	2.06736e-146
ANAC055	89.267	ACACGTAA	ANAC055	89.267	ACACGTAA	100	4.66e-10	2.78117e-20	2.78117e-20
ANAC058	93.9	[AG]CACGCAA	ANAC058	99.875	T[AG]CGCGC[AT]	87.5	2.88e-07	8.64096e-35	6.79968e-178
ANAC083	90.3076	[AT]TACGCAAC[CA]	ANAC083	100	[AG][AG]AT[AG]CGCAA[TA]	100	0.000372	<2.2e-16	5.72524e-108
ANAC092	97.2578	[TA][AC]ACA[CA]G[CA]CA[CA][AC]	ANAC092	98.6746	[AT]CACAC[AG]A	100	0.0274	7.46352e-29	4.7786e-41
ATHB15	99.9499	TAAT[TG]ATT	ATHB15	99.8999	TAAT[GC]ATT	87.5	4.77e-07	4.44864e-29	4.82588e-28
ATHB6	99.9664	[GT]CAAT[AC]AT[TG]	ATHB6	100	[TC]AAT[CA]ATT	87.5	2.66e-05	6.13017e-31	7.89936e-13
ATHB7	99.2021	[TC]CAATCATT[GA]	ATHB7	99.7435	[AC]ATGATTG	87.5	1.8e-07	3.82305e-68	1.15945e-53
BIM2	99.6689	[GC][GT]CACGTG[CA][CG]	BIM2	99.6689	[TC]CACGTG[TA]	100	1.28e-05	<2.2e-16	<2.2e-16
bZIP68	99.6183	[CT][CG]ACGTGG[CA]	bZIP68	95.3435	CACGTGGC	100	1.64e-05	<2.2e-16	<2.2e-16
CDF3	99.9695	[AG]AAAAG[TC][GA][CA]	CDF3	99.939	AAAAAG[TA]A	87.5	2.7e-05	3.30916e-29	1.80123e-24
CRF4	94.4406	GCGCCGCC	CRF4	98.4712	[CT]CGCCGCC	87.5	0.00326	<2.2e-16	<2.2e-16
ERF105	85.6821	TGCCGGCG	ERF105	95.8662	[TC]GGCGGCG	87.5	0.0135	<2.2e-16	<2.2e-16
ERF11	99.2532	[GC][CA]GCCG[CT][CA][AT][TA]	ERF11	99.8642	[GC]CG[GC]CG[CT][CA]	87.5	0.0021	<2.2e-16	<2.2e-16
ERF13	87.1413	[CG]GCCGCC[AG]	ERF13	98.6716	GCCG[CT]C[GA][TA]	100	0.000617	<2.2e-16	<2.2e-16
ERF4	86.4134	CCGCCGCC	ERF4	99.7872	[GA]CGGCG[GC]C	87.5	0.000777	<2.2e-16	<2.2e-16
ERF7	97.2404	[CA]GCCG[CT]C[AG][TA][TA]	ERF7	97.3057	CGCCG[TC]C[AG]	87.5	0.00019	<2.2e-16	<2.2e-16
ERF8	96.9507	CGCCG[CT]C[AT][TA][TA]	ERF8	99.9739	CGGCG[GC][CA][AG]	75	0.00557	<2.2e-16	<2.2e-16
GATA11	73.8269	TAGATCTG	GATA11	99.0815	[CT]AGATCT[CG]	87.5	4.94e-07	1.23281e-168	1.66125e-52
GATA15	100	[TC][AG][TC]GATC[AG][GA]	GATA15	99.8988	[TA]ATGATCA	100	7.02e-06	1.17114e-05	>0.05
MYB55	73.0341	ACCTACCG	MYB55	95.1529	ACCTAAC[AC]	75	3.83e-06	1.15941e-14	<2.2e-16
RAP2-10	42.7491	GCGCCGCC	RAP2-10	83.2568	T[TC]GCCGAC	75	0.0195	<2.2e-16	<2.2e-16
WRKY15	98.9404	[AG][GA]GTCAAC[GC][CG]	WRKY15	93.5696	TAGTCAAC	88.9	1.07e-05	5.74585e-151	<2.2e-16
WRKY18	99.4713	[AC][TC]GGTCAA[CG][GC]	WRKY18	99.9039	[AT][GA]GTCAA[AC]G	100	5.37e-07	2.67918e-92	<2.2e-16
WRKY25	91.1251	CGGTCAAC	WRKY25	99.7554	[AC]AGTCAA[CA]	87.5	2.46e-07	2.45644e-113	<2.2e-16
WRKY30	92.7775	[GA]GTCAAC[GC][CG][TG]	WRKY30	100	[TC]CAACGC[TG]	100	0.000413	1.19988e-35	1.28133e-192
WRKY45	75.3774	CGTTGACC	WRKY45	98.4134	C[GT]TTGAC[CT]	100	4.54e-05	<2.2e-16	<2.2e-16
WRKY75	94.3186	[AC]AGTCAAC	WRKY75	97.0025	AAGTCAA[CA]	100	1.01e-07	5.35009e-151	5.35009e-151
ARR1	93.3278	[ACGT][ACGT][AC][AG][AGT]ATCT[ACGT]	ARR1	100	[AC]GAATCT[ACGT]	100	1.72e-06	<2.2e-16	<2.2e-16
FHY3	84.122	[ACGT][ACGT]CACGCGCT[ACGT][ACGT]	FHY3	92.6627	[CT]ACGCGCT[ACGT]	87.5	9.77e-06	<2.2e-16	<2.2e-16
LEC2	95.8898	[ACGT][ACGT]CATGC[AG][ACT][ACT]T	LEC2	82.0598	[AGT]CATGC[AG]T[ACGT]	90.6	3.54e-05	<2.2e-16	<2.2e-16
LFY3	81.5508	[CT]ATTGACCG[CG]CGGTCAAT[AG]	LFY3	98.5113	[AC]CCGG[CT]GGTT[AC]	94.5	1.34e-05	<2.2e-16	<2.2e-16
KAN1	80.6548	[AGT][ACGT][AT]TATTC	KAN1	90.2065	[CT]A[AGT]ATATTC[AG]	87.5	7.14e-05	<2.2e-16	<2.2e-16
GLYMA.08G357600	79.7037	[ACGT][ACGT]ATGCATGCA[ACGT][ACGT][ACGT]	GLYMA.08G357600	89.668	[AG]T[A]GCATGC[AT][TG]	80.5	5.83e-07	<2.2e-16	<2.2e-16

### Sheet: Sheet 4
		Number of sequence samples
TF1	ABF2
		1	10	20	50	100	200	500	Full data
Tools	deepRAM	0	0	0	1	2	2	3	6	Number of motifs
	DESSO	0	0	0	0	0	0	2	2
	SeqConv	0	0	0	0	0	0	0	0
	TF-MoDISco	0	0	0	0	0	0	0	0
	PTF-Vāc	1	1	1	1	1	1	1	1
TF2	ABI5
		1	10	20	50	100	200	500	Full data
Tools	deepRAM	0	0	0	1	2	4	6	7	Number of motifs
	DESSO	0	0	0	0	0	0	0	0
	SeqConv	0	0	0	0	0	0	0	0
	TF-MoDISco	0	0	0	0	0	2	3	3
	PTF-Vāc	1	1	1	1	1	1	1	1
TF3	ANAC046
		1	10	20	50	100	200	500	Full data
Tools	deepRAM	0	0	0	0	1	4	4	5	Number of motifs
	DESSO	0	0	0	0	0	4	5	6
	SeqConv	0	0	0	0	0	0	0	0
	TF-MoDISco	0	0	0	0	0	6	6	7
	PTF-Vāc	1	1	1	1	1	1	1	1
TF4	ANAC055
		1	10	20	50	100	200	500	Full data
Tools	deepRAM	0	0	0	1	4	4	5	6	Number of motifs
	DESSO	0	0	0	0	0	4	3	5
	SeqConv	0	0	0	0	0	0	0	0
	TF-MoDISco	0	0	0	0	0	2	3	3
	PTF-Vāc	1	1	1	1	1	1	1	1
TF5	ANAC058
		1	10	20	50	100	200	500	Full data
Tools	deepRAM	0	0	0	0	1	5	8	9	Number of motifs
	DESSO	0	0	0	0	3	4	4	7
	SeqConv	0	0	0	0	0	0	0	0
	TF-MoDISco	0	0	0	0	0	0	0	0
	PTF-Vāc	1	1	1	1	1	1	1	1
TF6	ANAC083
		1	10	20	50	100	200	500	Full data
Tools	deepRAM	0	0	0	0	1	1	4	7	Number of motifs
	DESSO	0	0	0	0	0	3	4	5
	SeqConv	0	0	0	0	0	0	1	1
	TF-MoDISco	0	0	0	0	0	0	2	3
	PTF-Vāc	1	1	1	1	1	1	1	1
TF7	ANAC092
		1	10	20	50	100	200	500	Full data
Tools	deepRAM	0	0	0	0	1	4	4	5	Number of motifs
	DESSO	0	0	0	0	2	4	7	9
	SeqConv	0	0	0	0	0	1	1	1
	TF-MoDISco	0	0	0	0	0	0	0	1
	PTF-Vāc	1	1	1	1	1	1	1	1
TF8	ATHB15
		1	10	20	50	100	200	500	Full data
Tools	deepRAM	0	0	0	1	3	4	4	6	Number of motifs
	DESSO	0	0	0	0	2	4	5	6
	SeqConv	0	0	0	0	0	0	1	1
	TF-MoDISco	0	0	0	0	0	0	1	3
	PTF-Vāc	1	1	1	1	1	1	1	1
TF9	ATHB6
		1	10	20	50	100	200	500	Full data
Tools	deepRAM	0	0	0	1	4	4	6	7	Number of motifs
	DESSO	0	0	0	0	1	2	4	6
	SeqConv	0	0	0	0	1	1	1	1
	TF-MoDISco	0	0	0	0	0	0	2	3
	PTF-Vāc	1	1	1	1	1	1	1	1
TF10	ATHB7
		1	10	20	50	100	200	500	Full data
Tools	deepRAM	0	0	0	0	1	5	6	7	Number of motifs
	DESSO	0	0	0	0	3	4	4	8
	SeqConv	0	0	0	0	0	1	1	1
	TF-MoDISco	0	0	0	0	0	0	0	0
	PTF-Vāc	1	1	1	1	1	1	1	1
TF11	BIM2
		1	10	20	50	100	200	500	Full data
Tools	deepRAM	0	0	0	1	3	4	5	7	Number of motifs
	DESSO	0	0	0	0	0	0	3	4
	SeqConv	0	0	0	0	0	0	1	1
	TF-MoDISco	0	0	0	0	0	4	5	5
	PTF-Vāc	1	1	1	1	1	1	1	1
TF12	BZIP68
		1	10	20	50	100	200	500	Full data
Tools	deepRAM	0	0	0	1	3	4	4	7	Number of motifs
	DESSO	0	0	0	0	4	6	7	9
	SeqConv	0	0	0	0	0	1	1	1
	TF-MoDISco	0	0	0	0	0	0	1	1
	PTF-Vāc	1	1	1	1	1	1	1	1
TF13	CDF3
		1	10	20	50	100	200	500	Full data
Tools	deepRAM	0	0	0	1	2	2	4	5	Number of motifs
	DESSO	0	0	0	0	2	4	7	7
	SeqConv	0	0	0	0	0	0	1	1
	TF-MoDISco	0	0	0	0	0	1	1	2
	PTF-Vāc	1	1	1	1	1	1	1	1
TF14	CRF4
		1	10	20	50	100	200	500	Full data
Tools	deepRAM	0	0	0	0	0	0	3	4	Number of motifs
	DESSO	0	0	0	0	0	0	0	1
	SeqConv	0	0	0	0	1	1	1	1
	TF-MoDISco	0	0	0	0	0	0	0	0
	PTF-Vāc	1	1	1	1	1	1	1	1
TF15	ERF105
		1	10	20	50	100	200	500	Full data
Tools	deepRAM	0	0	0	0	0	0	0	1	Number of motifs
	DESSO	0	0	0	0	0	0	0	1
	SeqConv	0	0	0	0	0	1	1	1
	TF-MoDISco	0	0	0	0	0	0	0	0
	PTF-Vāc	1	1	1	1	1	1	1	1
TF16	ERF11
		1	10	20	50	100	200	500	Full data
Tools	deepRAM	0	0	0	0	0	4	7	9	Number of motifs
	DESSO	0	0	0	0	3	3	4	6
	SeqConv	0	0	0	0	0	0	1	1
	TF-MoDISco	0	0	0	0	0	0	2	2
	PTF-Vāc	1	1	1	1	1	1	1	1
TF17	ERF13
		1	10	20	50	100	200	500	Full data
Tools	deepRAM	0	0	0	0	0	3	3	5	Number of motifs
	DESSO	0	0	0	0	0	2	4	4
	SeqConv	0	0	0	0	0	1	1	1
	TF-MoDISco	0	0	0	0	0	0	0	0
	PTF-Vāc	1	1	1	1	1	1	1	1
TF18	ERF4
		1	10	20	50	100	200	500	Full data
Tools	deepRAM	0	0	0	0	1	4	4	6	Number of motifs
	DESSO	0	0	0	0	0	4	4	5
	SeqConv	0	0	0	0	0	0	1	1
	TF-MoDISco	0	0	0	0	0	0	0	0
	PTF-Vāc	1	1	1	1	1	1	1	1
TF19	ERF7
		1	10	20	50	100	200	500	Full data
Tools	deepRAM	0	0	0	1	4	4	6	7	Number of motifs
	DESSO	0	0	0	0	5	8	9	12
	SeqConv	0	0	0	0	1	1	1	1
	TF-MoDISco	0	0	0	0	0	3	4	4
	PTF-Vāc	1	1	1	1	1	1	1	1
TF20	ERF8
		1	10	20	50	100	200	500	Full data
Tools	deepRAM	0	0	0	0	0	0	1	4	Number of motifs
	DESSO	0	0	0	0	5	8	8	10
	SeqConv	0	0	0	0	0	1	1	1
	TF-MoDISco	0	0	0	0	0	0	0	0
	PTF-Vāc	1	1	1	1	1	1	1	1
TF21	GATA11
		1	10	20	50	100	200	500	Full data
Tools	deepRAM	0	0	0	1	1	4	5	9	Number of motifs
	DESSO	0	0	0	0	2	4	5	8
	SeqConv	0	0	0	0	0	0	1	1
	TF-MoDISco	0	0	0	0	0	0	0	0
	PTF-Vāc	1	1	1	1	1	1	1	1
TF22	GATA15
		1	10	20	50	100	200	500	Full data
Tools	deepRAM	0	0	0	1	3	4	4	7	Number of motifs
	DESSO	0	0	0	0	2	4	7	8
	SeqConv	0	0	0	0	0	0	1	1
	TF-MoDISco	0	0	0	0	0	0	0	0
	PTF-Vāc	1	1	1	1	1	1	1	1
TF23	MYB55
		1	10	20	50	100	200	500	Full data
Tools	deepRAM	0	0	0	0	0	0	2	5	Number of motifs
	DESSO	0	0	0	0	2	4	7	7
	SeqConv	0	0	0	0	0	0	1	1
	TF-MoDISco	0	0	0	0	0	0	0	0
	PTF-Vāc	1	1	1	1	1	1	1	1
TF24	RAP2-10
		1	10	20	50	100	200	500	Full data
Tools	deepRAM	0	0	0	0	0	0	0	3	Number of motifs
	DESSO	0	0	0	0	0	0	2	2
	SeqConv	0	0	0	0	1	1	1	1
	TF-MoDISco	0	0	0	0	0	0	0	0
	PTF-Vāc	1	1	1	1	1	1	1	1
TF25	WRKY15
		1	10	20	50	100	200	500	Full data
Tools	deepRAM	0	0	0	0	0	0	1	4	Number of motifs
	DESSO	0	0	0	0	3	4	4	6
	SeqConv	0	0	0	0	0	1	1	1
	TF-MoDISco	0	0	0	0	0	3	4	4
	PTF-Vāc	1	1	1	1	1	1	1	1
TF26	WRKY18
		1	10	20	50	100	200	500	Full data
Tools	deepRAM	0	0	0	0	0	1	1	4	Number of motifs
	DESSO	0	0	0	0	3	4	5	7
	SeqConv	0	0	0	0	0	0	1	1
	TF-MoDISco	0	0	0	0	0	4	6	6
	PTF-Vāc	1	1	1	1	1	1	1	1
TF27	WRKY25
		1	10	20	50	100	200	500	Full data
Tools	deepRAM	0	0	1	3	5	8	10	14	Number of motifs
	DESSO	0	0	0	0	4	5	8	11
	SeqConv	0	0	0	0	0	1	1	1
	TF-MoDISco	0	0	0	0	0	3	4	4
	PTF-Vāc	1	1	1	1	1	1	1	1
TF28	WRKY30
		1	10	20	50	100	200	500	Full data
Tools	deepRAM	0	0	0	0	0	0	0	2	Number of motifs
	DESSO	0	0	0	0	1	4	6	6
	SeqConv	0	0	0	0	0	0	1	1
	TF-MoDISco	0	0	0	0	0	0	0	0
	PTF-Vāc	1	1	1	1	1	1	1	1
TF20	WRKY45
		1	10	20	50	100	200	500	Full data
Tools	deepRAM	0	0	0	0	1	4	6	7	Number of motifs
	DESSO	0	0	0	0	3	6	9	9
	SeqConv	0	0	0	0	1	1	1	1
	TF-MoDISco	0	0	0	0	0	0	2	2
	PTF-Vāc	1	1	1	1	1	1	1	1
TF30	WRKY75
		1	10	20	50	100	200	500	Full data
Tools	deepRAM	0	0	0	0	1	3	3	6	Number of motifs
	DESSO	0	0	0	0	3	4	4	6
	SeqConv	0	0	0	0	0	1	1	1
	TF-MoDISco	0	0	0	0	0	4	5	5
	PTF-Vāc	1	1	1	1	1	1	1	1

### Sheet: Sheet 5
	PTF-Vāc
	Data Coverage (%)	Motif	Similarity with reproted motif (%)
ABF2	99.7797	[CT]CACGTG[GT]	87.5
ABI5	99.0927	G[TA]CACGTG	87.5
ANAC046	93.8147	ACACGC[AC]A	100
ANAC055	89.267	ACACGTAA	100
ANAC058	99.875	T[AG]CGCGC[AT]	87.5
ANAC083	100	[AG][AG]AT[AG]CGCAA[TA]	100
ANAC092	98.6746	[AT]CACAC[AG]A	100
ATHB15	99.8999	TAAT[GC]ATT	87.5
ATHB6	100	[TC]AAT[CA]ATT	87.5
ATHB7	99.7435	[AC]ATGATTG	87.5
BIM2	99.6689	[TC]CACGTG[TA]	100
bZIP68	95.3435	CACGTGGC	100
CDF3	99.939	AAAAAG[TA]A	87.5
CRF4	98.4712	[CT]CGCCGCC	87.5
ERF105	95.8662	[TC]GGCGGCG	87.5
ERF11	99.8642	[GC]CG[GC]CG[CT][CA]	87.5
ERF13	98.6716	GCCG[CT]C[GA][TA]	100
ERF4	99.7872	[GA]CGGCG[GC]C	87.5
ERF7	97.3057	CGCCG[TC]C[AG]	87.5
ERF8	99.9739	CGGCG[GC][CA][AG]	75
GATA11	99.0815	[CT]AGATCT[CG]	87.5
GATA15	99.8988	[TA]ATGATCA	100
MYB55	95.1529	ACCTAAC[AC]	75
RAP2-10	83.2568	T[TC]GCCGAC	75
WRKY15	93.5696	TAGTCAAC	88.9
WRKY18	99.9039	[AT][GA]GTCAA[AC]G	100
WRKY25	99.7554	[AC]AGTCAA[CA]	87.5
WRKY30	100	[TC]CAACGC[TG]	100
WRKY45	98.4134	C[GT]TTGAC[CT]	100
WRKY75	97.0025	AAGTCAA[CA]	100
ARR1	100	[AC]GAATCT[ACGT]	100
FHY3	92.6627	[CT]ACGCGCT[ACGT]	87.5
LEC2	82.0598	[AGT]CATGC[AG]T[ACGT]	90.6
LHY3	98.5113	[AC]CCGG[CT]GGTT[AC]	94.5
KAN1	90.2065	[CT]A[AGT]ATATTC[AG]	87.5
GLYMA.08G357600	89.668	[AG]T[A]GCATGC[AT][TG]	80.5

### Sheet: Sheet 6
Rank based of PTF-Vāc
S.No.	Rank	Coverage
1	1	68.34
2	2	5.2
3	3	4.01
4	4	3.55
5	5	2.48
6	6	2.04
7	7	2.75
8	8	2.19
9	9	1.07
10	10	1.04
11	>10	7.33

### Sheet: Sheet 7
		Top k-mer	Rest Top K-mer
S.No.	TF	PTF-Vac	Experimentally reported motif
1	ABF2	68.38	56.7995
2	ABI5	81.97	94.6201
3	ANAC046	60.82	48.4176
4	ANAC055	72.7	48.6813
5	ANAC058	66.38	53.1826
6	ANAC083	74.95	62.2754
7	ANAC092	84.66	54.824
8	ATHB15	79.95	90.1247
9	ATHB6	76.07	55.1191
10	ATHB7	78.12	56.9013
11	BIM2	68.33	48.5633
12	bZIP68	71.5	60.3509
13	CDF3	76.6	74.6581
14	CRF4	71.97	69.4256
15	ERF105	82.33	75.9479
16	ERF11	64.85	35.4765
17	ERF13	73.83	46.389
18	ERF4	82.39	91.255
19	ERF7	83.91	41.8272
20	ERF8	74.4	75.9375
21	GATA11	77.31	64.2133
22	GATA15	75.93	69.4641
23	MYB55	67.82	50.0622
24	RAP2-10	79.18	93.9481
25	WRKY15	71.87	48.9868
26	WRKY18	84.94	66.5339
27	WRKY25	61.7	37.0496
28	WRKY30	69.47	43.7602
29	WRKY45	84.88	97.0238
30	WRKY75	63.1	51.3008
