## Supplemental Table 2 for "PTF-Vāc: An explainable and generative deep co-learning encoders-decoders system for *ab-initio* discovery of plant transcription factor binding sites"

### Sheet: Sheet 1
	deepRAM
TF	Data Coverage (%)	Motif	Similarity with reproted motif (%)
ABF2	73.7225	[TA][CT][CT][AT][AT][TA][TA][AT][AT][AT][TA][AT][TA][TG]G[AC]CACGTGGC	100
ABI5	81.532	[GT]G[AC]CACGTGGCA[TG][TA]T[TC][TA][TA][AT][AC][TA][CG][CT][GC]	100
ANAC046	35.4814	GT[TG][GA]CGTGT[AG][AG][AG]A[CG]AAG[CA][CA]A[AC]C[TA][TA]	75
ANAC055	56.839	T[AT][AT][AG][GA][AT][AG][TA][TG][AT]A[AG][TA][TA][AC]AGTTACGTA	62.5
ANAC058	41.725	[AT][GA][AT]G[GA]TT[GA]CGTGT[AT][GA][GT]A[CG]A[AC]G[CT][AT]A	87.5
ANAC083	69.4775	[AT][TG][AT][GA][GA]TT[GA]CGT[AG][AT][AC][GA][TC][AT]CACG[TC]AA	75
ANAC092	52.6508	[AG][GA][TG]T[TA][AG]CTTG[TC][AG][GT][TA][AT]CACGCAA[CT]C	88.9
ATHB15	85.5928	[AT][AG][AT][AT][AT][TA][TA][AT][AT]AAA[AT][GA]TAAT[GC]ATTAC	87.5
ATHB6	85.965	[AT][TA][GA]T[GT][TA][AG][TC][AG][AT][TC]CAAT[AC]ATTG[AG][AT][TC][TA]	87.78
ATHB7	91.5954	[GT][TA][AG][TA][TA][AT][AG][AT][TA][TA]T[CG]AATGATTG[AG][TA]T[TA]	77.78
BIM2	89.0066	[AG][AT][GA][TA][TG][GT][TA][GC][GA]CACGTG[AT][CG][AT][TA][CG][CT][TA][CT][CT]	90
bZIP68	80.3473	GCCACGTG[GT][CG]C[AG][TC][TA][AT][AC][GG][GT][TA][CT][AT][AG][CG][AT]	100
CDF3	53.7054	[CA]CTTTTT[CA][CG]C[CT]TTTT[TC][TA][TA]T[TC][AT][CA][TA][TG]	22.22
CRF4	86.0417	[CA]G[TG][CT][GA][GT][CA][GA][GA][CT][GA][CT]C[GT][GA]CG[GC]CGCCG[GT]	87.5
ERF105	84.9493	[AG][CT][CT]G[GC]CGCCGCCG[GC][CT][GA][CG][CA][GC][AC][TC][GT][CA][AG]	87.5
ERF11	79.1582	[TC]C[GT][GA][CA][AG][GT][AC][AG][AC]T[GA][GC]CGCCGCCG[TG][TC][TG]	90
ERF13	59.0969	[TG][GA][CT][CG][GC][CT][TG][GA][AC][AT]A[AT][CT]GGCGGCGG[AT]G[GT]	62.5
ERF4	71.1246	CG[CA]CGCCGCC[AG][AT][TA][AT][CT][CT][GC][TC]CG[GC]C[GT][TA]	100
ERF7	63.6675	[TC][TA][CT]CGCCGCCG[TC][CT][GT][TC][CT][GA][AA][CA][GA][CT]C[CG][CA]	88.9
ERF8	80.5317	C[GA][CG][CG][GA][CA][CT][TA][GC][AC][AG][CT]CG[CG]CGCCGCCG[TG]	88.9
GATA11	83.7324	[AG][AG][TA][TC][CT]AGATCTGA[AT][AC][CA][GA][AC]T[TA][TC][CG][AT]T	100
GATA15	87.4494	[GA][AT][CT][AT]T[TA][AA][AT][CT][GT]A[TA][CA]ATGATCA[AA][AA][TA]T	87.5
MYB55	64.6532	[AC][TA][TC][AT][TG][TA][TG][AG][GA][GA][TG]TGGTAGGTGG[AG][TG][AC]	25.5
RAP2-10	80.5023	[AA][TA][TA][TG]TGCCG[AG]CA[AG][AC][GA][TA][AT][AT][AG][AC][AT][TA][CA][GA]	62.5
WRKY15	68.5902	[TA][TA][AT][TA][AT][AT][AT][AT][TA][AT][AT][AT][AT][AG]AAAAGTCAAC	87.5
WRKY18	79.4457	[TG][TG][TG][AG][AC][AG][TA][AT][AT][AT][TA][TA][TC][GT]TTGACTTTT[TC]	55.55
WRKY25	65.4558	AGTCAACGT[TC][AT][GT][TA][AG][AT][GT][GA][CT][AT][AT][CG][GG][GC][TA]	37.5
WRKY30	65.3928	[TA][CT][TA][AA][AC][AG][TC]CGTTGACTT[TC]T[TC][TA][TA][TA][AT][AC]	40
WRKY45	70.4721	[AC]A[TA][TG][TC][AG][AA][TA][TA][AT][TA][GA][AT][TA]CGTTGACTTT	87.5
WRKY75	72.3172	[AC][AT][TA][AT][AT][AC][AT][TA]AGTCAACG[TA][TA][AT][AG][AT][AT][GA][AA]	87.5
ARR1	66.0361	[TA][TA][TA][TC]TTT[AT]T[AT][TA][AT]TTTTTACTTTTT	35.6
FHY3	20.2339	[AG][AG]AA[CA]AAAAAAGT[GT][AG]CTTTTTTTT	77.78
LEC2	49.3719	ATT[AG][TA][GA][AT]CA[TA]ATT[TG][TG]AT[TC][TC]A[TA]TAT	62.5
LFY3	56.9572	ATTAATTAA[AG][TA][TA]A[TA]TAAT[TA]A[TA]TAA	40
KAN1	54.9416	[TA][GT][TC][GA][AT][AG][TG][CA][TC][AT][AG][TA][TA][TA]TGTCGGTG[AG][AT]	25.6
GLYMA.08G357600	23.7441	TAAAAT[AT]T[AT]TAT[AT][AT][AT]ATAT[TA]T[TA]TT	70.78

### Sheet: Sheet 2
	DESSO
Transcription factor (TF)	Data Coverage (%)	Motif	Similarity with reproted motif (%)
ABF2	86.9163	[TA][TA][TG]G[CA]CACGTG[GT]C[AC][AT][TA][TA][TA][TA][TA][TA][AT][TA][TA]	64.54
ANAC046	81.2629	[TA][CA][AT][AC][AC]G[AT][TA][TA][TC]G[TC][GT][TC]A[TA][GA][TA]GT[TA][TA][GC][TA]	62.5
ANAC055	70.2225	[CT][GA]T[TA][AT]TT[TG][AC][TA][TC]AC[GT]T[AC][TA][TG][TC][GT]TC[AT][TA]	62.5
ANAC058	81.425	[TA][AT][GA][AG]TT[AG]CGTGT[AT][AG][AT][AT][CT]A[AC]G[TA][AT]A[AT]	75
ANAC083	87.037	[TA][AT][AG][AG]TT[AG]CGTG[TA][AT][AG][TA][AT][CT]ACG[TC]AA[TA]	75
ANAC092	82.404	[TC][AT][AT][TA][TC][GC][AT][AT]CACGT[AG]A[CA][CG][TA][AC][AT][TA][TA][TA][AT]	72.72
ATHB15	79.2496	[AT][AT][AT][AT][AT][AT][GA]TAAT[GC]ATTA[CT][AT][TA][TA][TA][AT][AT][AT]	87
ATHB6	79.462	[GA][TA][TA][AC]AT[GT]ATT[GA][AC][TA][TA][AT][AG][TA][AT][CA][AC][TG][AT][AG][AT]	63.5
ATHB7	78.6895	[AT][AT][AT][AT][AT][AT][TC]CAAT[CG]ATTG[AG][AT][TA][TA][AT][TA][AT][TA]	100
BIM2	79.5723	[TA][TA][TA][GA][TC]CACGTG[TA][CT][AT][TA][TA][TC][AT][TC][TA][TA][TA][TA][TA]	80
bZIP68	81.3566	[TA][TA][TG]GCCACGTG[GT][CT][CA][AT][TA][TA][TA][TA][AT][TA][TA][TA][TA]	100
CDF3	89.8445	[TA][AT][TC]TTT[CT]ACTTTTT[TA][TA][TA][AT][TA][AT][AT][AT][AT][AT]	55.55
CRF4	81.5278	[CG][CG][GT][TC][GC][GA][AG][TA][GT][CA][TA][TA]CCGC[GC]GC[CG]GC[GC][GA]	75
ERF105	79.0041	[AT][AG][TC]GGCGGC[CG][GA][AT][GA][AT][TC][AT][GT][CT][TC][GT][CT][CG][GT][CT]	75
ERF11	89.4569	[CT][TC][GT][CG][CG][GA][CT][CT][TA][TA][CT]G[GC]CG[GC]CG[CT][CA][GA][TA][TA][GT]	80
ERF13	87.6627	GCCG[CT]C[GA][TA][TA][TA][TG][AT][AG][GA][GA][CA][GA][TA][TC][GT][TC][TA][AT][CT]	75
ERF4	79.696	[AC][AG][GA][CT][TC][GT][TG][AC][AT][TA][CT][GT][GA]CGGCG[GC]CG[TA][AT][GT]	62.5
ERF7	79.2325	[AG][CT]G[CG]CGGCG[GC][TA][GA][TA][AT][GA][GT][AA][GT][AG][TC][GT][GT][TA][CT]	70
ERF8	89.6091	[AC][CT]G[GC]CGGCG[GC][CA][AG][AT][TA][GT][CT][AC][GA][CA][CG][GC][TG][TC][GT]	70
GATA11	78.7324	[AG][GA][AT]TCAGATCT[GA][AG][AG][TA][TA][TA][AT][TA][GT][TG][AC][GT][AT]	87.5
GATA15	85.8502	[TA][TC][GC][TG][TA][GA][AT][TC][AG][TA][GT]A[TA][GA]AT[GC]ATGATC[AG]	87.5
MYB55	88.2923	[TA][AT][AT][AT][AA][TG][AT][AT][TA][GT][TA]GGT[AT]GGTG[GA][AG][TA][TA][TA]	25
RAP2-10	77.4075	GCCGACA[AT][AT][AT][AT][TC][AT][AA][CA][AA][TA][TA][AT][TA][CT][AG][TA][CT]	62.5
WRKY15	79.4375	AAGTCAACG[TA][TA][TA][AT][AT][AT][TA][TA][AT][TA][AT][TA][AT][TG][AT]	88.9
WRKY18	85.1778	[TG][TA][TA][TA][TA][GA][AT][TA][TA][AT][GA]GTCAA[AC][AG][TG][AT][AC][AC][AT][AT]	55.55
WRKY25	83.0143	[TA][AT][TA][TA][TA][TA][CT]GTTGACT[TA][TA][TA][TA][TC][TA][AT][AT][TA][TA]	62.5
WRKY30	79.8938	[AG][AC]GTTGAC[TG][TA][TA][TA][TA][TA][AT][TA][TA][AT][TA][AT][AT][TA][AT][TA]	44.44
WRKY45	85.4721	[TA][AT][AT][AT]AAAGTCAA[CA][GA][AT][TA][AT][AT][AT][AT][AT][TA][AT][TA]	50
WRKY75	89.3083	[AT][AT][TA][TA][TA][TA][AT][TA][AT][AT][AT][AT][AT][AT]AAGTCAA[CA][GA][AT]	100
ARR1	83.5918	[GT]T[GC]TA[GA][AT][TA][AT][TC][CT][GA][AC][TA][TA]T[GT][AT][AC][AG]TTT[TC]	45.07
FHY3	23.4581	TTG[TA]T[CG]C[AC]A[AC][AG][TC][TG][GT][GC]AT[TC]T[AT][AG]A[AT]C	68.12
LEC2	59.9657	TTG[TA]T[CG]C[AC]A[AC][AG][TC][TG][GT][GC]AT[TC]T[AT][AG]A[AT]C	54.53
LFY3	56.2201	T[AC]AT[AG][TA][TC]A[TA][AG]A[TA][AT]A[TA]TAAT[CG]ATTA	71.23
KAN1	53.5425	[TC]T[CT][CG][TC][AT][AC]A[TA][TG]CAA[GA][AG][TG][TG][TC][TA]A[CG][TG][TC][AT]	55.46
GLYMA.08G357600	37.247	T[GA]A[AC]A[TA][AT][TA]A[TA][TA][CG]GA[TC][AA][AT][GA]A[TG][AG][AT]TT	66.49

### Sheet: Sheet 3
	TF-MoDISco
TF	Data Coverage (%)	Motif	Similarity with reproted motif (%)
ABI5	78.029	[AT]TGCCACGTG[TG][CT][CA][TA][TC][TA][TA][TC][TA]	90
ANAC046	39.7651	[TC]CTT[GC]T[CT][TG][TA]ACAAGCAA[AA][CT]	50
ANAC055	88.6911	[TA][AT][TA][TA][GA][AT][CA][AG][TC]ACGTA[AA][CT][TA][AT][TA]	87.5
ATHB15	88.2983	[AT][AT]T[AT]AT[AC]ATGATTATT[TA][TA][TA]	87.5
BIM2	83.1981	[TA][AG][AG]CACGTGC[GC][TA][AC][CC][AT][AT][CA][CA][TA]	77.78
ERF11	72.5	[CT][GA][CT][CT][TG]CCGCCGCCG[CT][AT][AG][CT][CA]	87.5
ERF7	76.6492	[TA][AG][TC]GGCGGCGG[TA]G[GA][TA][GT][GT][TA][GT]	40
WRKY15	88.1622	[TA][AT][AC][AC][TA][CA]CGTTGACTTT[GC][AC][CT]	50
WRKY18	82.6178	[AT][AG][AC][AC]TTGGTCAA[AT][GA][TA][TG][TG][TC][TA]	88.9
WRKY25	85.7792	[AC][AT][AC][AG][AG][AG][AG]AAAAGTCAA[AC][GA][AG]	62.5
WRKY45	64.826	[AT][TC]TTTGACTTTT[GA][AT][TA][TA][TA][TA][TA]	62.6
WRKY75	69.2803	[AT][AT][AT][AC][AC][AT]A[AT]AAAGTCAA[AC][GA][AT]	25
ARR1	30.6507	T[TA][TC][AT][CA][TC][TA][TC][AT]TG[GT][AT][TG]CT[CA][TA]A[GA][TC][AT]AA	64.88
LEC2	29.8008	[AT]A[AA][AT][AT]A[GT][CA][AT]AT[TC]TT[TC][AT]A[GA]A[GT][AG][AT][TC]T	79.46
LHY	42.5773	[CT]TA[TC][CT]T[AT]A[AC][CT][GT]AAA[GC][TG]T[CC]T[AT]GTA[TA]	64.3
KAN1	66.239	G[CT][AG][AC]C[GA][TC]G[TC][GC][AC][GT][AT][AC][GA][AT][CA][AG][CG]CA[TC]G[TC]	85.5

### Sheet: Sheet 4
	SeqConv
TF	Data Coverage (%)	Motif	Similarity with reproted motif (%)
GATA11	69.5775	[TA][TA][TA]T[TA][TA]A[AT]T[AC][TA]A[AT]AT[TA]T[AG][CT][TC]T[TA][TA]T	70
WRKY45	80.6609	[AT][AT][AT]A[AT][AT][AT][TA][AT][AT]AA[AT][AT]A[AT][TA][TG]TT[GA]ACT	75
WRKY75	81.6743	[AT][TA][AT][TA][TA][AT][AT][AT]AAAGTCAA[AC][GA][TA][TA][AT][TA][AT][TA]	87.5
ARR1	37.4752	[AT][AT]A[CA]GT[TA][AT][AC]C[CT]A[CA][AT][CA][TA][TG]ACACG[TA][AC]	55.5
KAN1	52.5256	[AC][GA]A[GC][GA]TT[GA][AT][CT][AC]A[AT][TA][CA][AT][AC]ACACGT[CT]	70
GLYMA.08G357600	68.5216	[TG][GT]AA[AG][CT]A[AT]A[AT]AT[TG][TA][AT]T[TG][AT]A[GT]A[TA][TC]T	65

### Sheet: Sheet 5
		Reprorted motif
Species	S.No.	TF	Data coverage (%)	Motif	Data coverage (%)	Motif	TOMTOM p-value	Similarity with reproted motif (%)
Zea mays	1	bHLH47	84.5385	[GC][CG]CCACGCG[GC][CG]	94.5431	G[CT]CCACGCG	0.000826	100
	2	EREB97	94.9599	CCGCCGCCGCC	99.6564	[GC]CCGCCG[GC][GC]	0.00273	77.78
	3	EREB172	86.0191	[CG]GACGGCGACG[GC]	95.3523	ACGGCGACG	8.59e-06	100
	4	GLK1	83.6233	[AC][TA]CCTTATC[CT][TC]	91.5046	[AC]CCTTATC[GC]	4.54e-07	88.9
	5	HB34	93.9084	[AT][AC]CAATAATT[GA][AT]	94.9967	[CG]AATAATT	4.05e-05	100
	6	MYBR17	88.1822	[AT][AT][CT]CTTATC[TC][GT]	84.2807	ATC[TA]TATCTA	4.63e-05	88.9
	7	TCP23	92.6869	[CG][CG]GTGGTCCA[CG][GC]	96.3666	[GA]GTGG[AT]CC[AT][TA]	3.29e-06	77.8
Glycine max	8	GLYMA-06G314400	77.2888	[CT]ACGTGGCA[TA][TA]	90.3485	CACGTGGCAA	1.68e-07	100
	9	GLYMA-08G357600	62.114	[TA][CT]ATGCATGCA[TG][GA][TA]	86.6726	GCATGCA[TA][GA]	3.98e-06	100
	10	GLYMA-13G317000	75.0911	[CT]ACGTGGCA[TC][AT]	91.4493	C[AT]A[GT]TGGCCA	2.2e-07	88.9

### Sheet: Sheet 6
	PTF-Vāc			DESSO			deepRAM
TF	Data Coverage (%)	Motif	Similarity with reproted motif (%)	Data Coverage (%)	Motif	Similarity with reproted motif (%)	Data Coverage (%)	Motif	Similarity with reproted motif (%)
ABF2	99.7797	[CT]CACGTG[GT]	87.5	86.9163	[TA][TA][TG]G[CA]CACGTG[GT]C[AC][AT][TA][TA][TA][TA][TA][TA][AT][TA][TA]	64.54	73.7225	[TA][CT][CT][AT][AT][TA][TA][AT][AT][AT][TA][AT][TA][TG]G[AC]CACGTGGC	100
ABI5	99.0927	G[TA]CACGTG	87.5	NA	NA	NA	81.532	[GT]G[AC]CACGTGGCA[TG][TA]T[TC][TA][TA][AT][AC][TA][CG][CT][GC]	100
ANAC046	93.8147	ACACGC[AC]A	100	81.2629	[TA][CA][AT][AC][AC]G[AT][TA][TA][TC]G[TC][GT][TC]A[TA][GA][TA]GT[TA][TA][GC][TA]	62.5	35.4814	GT[TG][GA]CGTGT[AG][AG][AG]A[CG]AAG[CA][CA]A[AC]C[TA][TA]	75
ANAC055	89.267	ACACGTAA	100	70.2225	[CT][GA]T[TA][AT]TT[TG][AC][TA][TC]AC[GT]T[AC][TA][TG][TC][GT]TC[AT][TA]	62.5	56.839	T[AT][AT][AG][GA][AT][AG][TA][TG][AT]A[AG][TA][TA][AC]AGTTACGTA	62.5
ANAC058	99.875	T[AG]CGCGC[AT]	87.5	81.425	[TA][AT][GA][AG]TT[AG]CGTGT[AT][AG][AT][AT][CT]A[AC]G[TA][AT]A[AT]	75	41.725	[AT][GA][AT]G[GA]TT[GA]CGTGT[AT][GA][GT]A[CG]A[AC]G[CT][AT]A	87.5
ANAC083	100	[AG][AG]AT[AG]CGCAA[TA]	100	87.037	[TA][AT][AG][AG]TT[AG]CGTG[TA][AT][AG][TA][AT][CT]ACG[TC]AA[TA]	75	69.4775	[AT][TG][AT][GA][GA]TT[GA]CGT[AG][AT][AC][GA][TC][AT]CACG[TC]AA	75
ANAC092	98.6746	[AT]CACAC[AG]A	100	82.404	[TC][AT][AT][TA][TC][GC][AT][AT]CACGT[AG]A[CA][CG][TA][AC][AT][TA][TA][TA][AT]	72.72	52.6508	[AG][GA][TG]T[TA][AG]CTTG[TC][AG][GT][TA][AT]CACGCAA[CT]C	88.9
ATHB15	99.8999	TAAT[GC]ATT	87.5	79.2496	[AT][AT][AT][AT][AT][AT][GA]TAAT[GC]ATTA[CT][AT][TA][TA][TA][AT][AT][AT]	87	85.5928	[AT][AG][AT][AT][AT][TA][TA][AT][AT]AAA[AT][GA]TAAT[GC]ATTAC	87.5
ATHB6	100	[TC]AAT[CA]ATT	87.5	79.462	[GA][TA][TA][AC]AT[GT]ATT[GA][AC][TA][TA][AT][AG][TA][AT][CA][AC][TG][AT][AG][AT]	63.5	85.965	[AT][TA][GA]T[GT][TA][AG][TC][AG][AT][TC]CAAT[AC]ATTG[AG][AT][TC][TA]	87.78
ATHB7	99.7435	[AC]ATGATTG	87.5	78.6895	[AT][AT][AT][AT][AT][AT][TC]CAAT[CG]ATTG[AG][AT][TA][TA][AT][TA][AT][TA]	100	91.5954	[GT][TA][AG][TA][TA][AT][AG][AT][TA][TA]T[CG]AATGATTG[AG][TA]T[TA]	77.78
BIM2	99.6689	[TC]CACGTG[TA]	100	79.5723	[TA][TA][TA][GA][TC]CACGTG[TA][CT][AT][TA][TA][TC][AT][TC][TA][TA][TA][TA][TA]	80	89.0066	[AG][AT][GA][TA][TG][GT][TA][GC][GA]CACGTG[AT][CG][AT][TA][CG][CT][TA][CT][CT]	90
bZIP68	95.3435	CACGTGGC	100	81.3566	[TA][TA][TG]GCCACGTG[GT][CT][CA][AT][TA][TA][TA][TA][AT][TA][TA][TA][TA]	100	80.3473	GCCACGTG[GT][CG]C[AG][TC][TA][AT][AC][GG][GT][TA][CT][AT][AG][CG][AT]	100
CDF3	99.939	AAAAAG[TA]A	87.5	89.8445	[TA][AT][TC]TTT[CT]ACTTTTT[TA][TA][TA][AT][TA][AT][AT][AT][AT][AT]	55.55	53.7054	[CA]CTTTTT[CA][CG]C[CT]TTTT[TC][TA][TA]T[TC][AT][CA][TA][TG]	22.22
CRF4	98.4712	[CT]CGCCGCC	87.5	81.5278	[CG][CG][GT][TC][GC][GA][AG][TA][GT][CA][TA][TA]CCGC[GC]GC[CG]GC[GC][GA]	75	86.0417	[CA]G[TG][CT][GA][GT][CA][GA][GA][CT][GA][CT]C[GT][GA]CG[GC]CGCCG[GT]	87.5
ERF105	95.8662	[TC]GGCGGCG	87.5	79.0041	[AT][AG][TC]GGCGGC[CG][GA][AT][GA][AT][TC][AT][GT][CT][TC][GT][CT][CG][GT][CT]	75	84.9493	[AG][CT][CT]G[GC]CGCCGCCG[GC][CT][GA][CG][CA][GC][AC][TC][GT][CA][AG]	87.5
ERF11	99.8642	[GC]CG[GC]CG[CT][CA]	87.5	89.4569	[CT][TC][GT][CG][CG][GA][CT][CT][TA][TA][CT]G[GC]CG[GC]CG[CT][CA][GA][TA][TA][GT]	80	79.1582	[TC]C[GT][GA][CA][AG][GT][AC][AG][AC]T[GA][GC]CGCCGCCG[TG][TC][TG]	90
ERF13	98.6716	GCCG[CT]C[GA][TA]	100	87.6627	GCCG[CT]C[GA][TA][TA][TA][TG][AT][AG][GA][GA][CA][GA][TA][TC][GT][TC][TA][AT][CT]	75	59.0969	[TG][GA][CT][CG][GC][CT][TG][GA][AC][AT]A[AT][CT]GGCGGCGG[AT]G[GT]	62.5
ERF4	99.7872	[GA]CGGCG[GC]C	87.5	79.696	[AC][AG][GA][CT][TC][GT][TG][AC][AT][TA][CT][GT][GA]CGGCG[GC]CG[TA][AT][GT]	62.5	71.1246	CG[CA]CGCCGCC[AG][AT][TA][AT][CT][CT][GC][TC]CG[GC]C[GT][TA]	100
ERF7	97.3057	CGCCG[TC]C[AG]	87.5	79.2325	[AG][CT]G[CG]CGGCG[GC][TA][GA][TA][AT][GA][GT][AA][GT][AG][TC][GT][GT][TA][CT]	70	63.6675	[TC][TA][CT]CGCCGCCG[TC][CT][GT][TC][CT][GA][AA][CA][GA][CT]C[CG][CA]	88.9
ERF8	99.9739	CGGCG[GC][CA][AG]	75	89.6091	[AC][CT]G[GC]CGGCG[GC][CA][AG][AT][TA][GT][CT][AC][GA][CA][CG][GC][TG][TC][GT]	70	80.5317	C[GA][CG][CG][GA][CA][CT][TA][GC][AC][AG][CT]CG[CG]CGCCGCCG[TG]	88.9
GATA11	99.0815	[CT]AGATCT[CG]	87.5	78.7324	[AG][GA][AT]TCAGATCT[GA][AG][AG][TA][TA][TA][AT][TA][GT][TG][AC][GT][AT]	87.5	83.7324	[AG][AG][TA][TC][CT]AGATCTGA[AT][AC][CA][GA][AC]T[TA][TC][CG][AT]T	100
GATA15	99.8988	[TA]ATGATCA	100	85.8502	[TA][TC][GC][TG][TA][GA][AT][TC][AG][TA][GT]A[TA][GA]AT[GC]ATGATC[AG]	87.5	87.4494	[GA][AT][CT][AT]T[TA][AA][AT][CT][GT]A[TA][CA]ATGATCA[AA][AA][TA]T	87.5
MYB55	95.1529	ACCTAAC[AC]	75	88.2923	[TA][AT][AT][AT][AA][TG][AT][AT][TA][GT][TA]GGT[AT]GGTG[GA][AG][TA][TA][TA]	25	64.6532	[AC][TA][TC][AT][TG][TA][TG][AG][GA][GA][TG]TGGTAGGTGG[AG][TG][AC]	25.5
RAP2-10	83.2568	T[TC]GCCGAC	75	77.4075	GCCGACA[AT][AT][AT][AT][TC][AT][AA][CA][AA][TA][TA][AT][TA][CT][AG][TA][CT]	62.5	80.5023	[AA][TA][TA][TG]TGCCG[AG]CA[AG][AC][GA][TA][AT][AT][AG][AC][AT][TA][CA][GA]	62.5
WRKY15	93.5696	TAGTCAAC	88.9	79.4375	AAGTCAACG[TA][TA][TA][AT][AT][AT][TA][TA][AT][TA][AT][TA][AT][TG][AT]	88.9	68.5902	[TA][TA][AT][TA][AT][AT][AT][AT][TA][AT][AT][AT][AT][AG]AAAAGTCAAC	87.5
WRKY18	99.9039	[AT][GA]GTCAA[AC]G	100	85.1778	[TG][TA][TA][TA][TA][GA][AT][TA][TA][AT][GA]GTCAA[AC][AG][TG][AT][AC][AC][AT][AT]	55.55	79.4457	[TG][TG][TG][AG][AC][AG][TA][AT][AT][AT][TA][TA][TC][GT]TTGACTTTT[TC]	55.55
WRKY25	99.7554	[AC]AGTCAA[CA]	87.5	83.0143	[TA][AT][TA][TA][TA][TA][CT]GTTGACT[TA][TA][TA][TA][TC][TA][AT][AT][TA][TA]	62.5	65.4558	AGTCAACGT[TC][AT][GT][TA][AG][AT][GT][GA][CT][AT][AT][CG][GG][GC][TA]	37.5
WRKY30	100	[TC]CAACGC[TG]	100	79.8938	[AG][AC]GTTGAC[TG][TA][TA][TA][TA][TA][AT][TA][TA][AT][TA][AT][AT][TA][AT][TA]	44.44	65.3928	[TA][CT][TA][AA][AC][AG][TC]CGTTGACTT[TC]T[TC][TA][TA][TA][AT][AC]	40
WRKY45	98.4134	C[GT]TTGAC[CT]	100	85.4721	[TA][AT][AT][AT]AAAGTCAA[CA][GA][AT][TA][AT][AT][AT][AT][AT][TA][AT][TA]	50	70.4721	[AC]A[TA][TG][TC][AG][AA][TA][TA][AT][TA][GA][AT][TA]CGTTGACTTT	87.5
WRKY75	97.0025	AAGTCAA[CA]	100	89.3083	[AT][AT][TA][TA][TA][TA][AT][TA][AT][AT][AT][AT][AT][AT]AAGTCAA[CA][GA][AT]	100	72.3172	[AC][AT][TA][AT][AT][AC][AT][TA]AGTCAACG[TA][TA][AT][AG][AT][AT][GA][AA]	87.5
ARR1	100	[AC]GAATCT[ACGT]	100	83.5918	[GT]T[GC]TA[GA][AT][TA][AT][TC][CT][GA][AC][TA][TA]T[GT][AT][AC][AG]TTT[TC]	45.07	66.0361	[TA][TA][TA][TC]TTT[AT]T[AT][TA][AT]TTTTTACTTTTT	35.6
FHY3	92.6627	[CT]ACGCGCT[ACGT]	87.5	23.4581	TTG[TA]T[CG]C[AC]A[AC][AG][TC][TG][GT][GC]AT[TC]T[AT][AG]A[AT]C	68.12	20.2339	[AG][AG]AA[CA]AAAAAAGT[GT][AG]CTTTTTTTT	77.78
LEC2	82.0598	[AGT]CATGC[AG]T[ACGT]	90.6	59.9657	TTG[TA]T[CG]C[AC]A[AC][AG][TC][TG][GT][GC]AT[TC]T[AT][AG]A[AT]C	54.53	49.3719	ATT[AG][TA][GA][AT]CA[TA]ATT[TG][TG]AT[TC][TC]A[TA]TAT	62.5
LFY3	98.5113	[AC]CCGG[CT]GGTT[AC]	94.5	56.2201	T[AC]AT[AG][TA][TC]A[TA][AG]A[TA][AT]A[TA]TAAT[CG]ATTA	71.23	56.9572	ATTAATTAA[AG][TA][TA]A[TA]TAAT[TA]A[TA]TAA	40
KAN1	90.2065	[CT]A[AGT]ATATTC[AG]	87.5	53.5425	[TC]T[CT][CG][TC][AT][AC]A[TA][TG]CAA[GA][AG][TG][TG][TC][TA]A[CG][TG][TC][AT]	55.46	54.9416	[TA][GT][TC][GA][AT][AG][TG][CA][TC][AT][AG][TA][TA][TA]TGTCGGTG[AG][AT]	25.6
GLYMA.08G357600	89.668	[AG]T[A]GCATGC[AT][TG]	80.5	37.247	T[GA]A[AC]A[TA][AT][TA]A[TA][TA][CG]GA[TC][AA][AT][GA]A[TG][AG][AT]TT	66.49	23.7441	TAAAAT[AT]T[AT]TAT[AT][AT][AT]ATAT[TA]T[TA]TT	70.78
